# Immediate perturbations of DNA methylation and transcriptome upon acute prenatal alcohol exposure in the mouse developing brain cortex

**DOI:** 10.1101/2022.03.09.481186

**Authors:** Agathe Duchateau, Carole Chaput, Lea Livramento, Névé Auperin, Federico Miozzo, Olivier Kirsh, Anne Le Mouel, Myriame Mohamed, Sascha Ott, Délara Saberan-Djoneidi, Valérie Mezger

## Abstract

The reshaping of the DNA methylome landscape after prenatal alcohol exposure (PAE) has been well-documented in the adult brain, therefore a long time after the end of the exposure. However, the question of the immediate deposition or loss of DNA methylation marks in the prenatal neocortex, just after the end of PAE has not yet been directly addressed, genome widely.

Using a binge-drinking-like model of PAE and capture of the DNA methylome, we have identified differentially methylated regions (DMRs) that are established immediately, within two hours after the end of PAE. Remarkably, these DMRs are prominently and statistically associated with: (i) enhancers that are active in the brain, associated with GO terms of importance for neurogenesis, neurodevelopment, and neuronal differentiation; (ii) genes that, in physiological conditions show dynamic gain in chromatin accessibility and/or upregulation of their expression in the time-window of exposure; (iii) imprinted genes and members of protocadherin genes clusters, two gene families playing key roles in neurodevelopment, whose mono-allelically expression is regulated by DNA methylation and impaired upon PAE. We observed that DMR-containing mono-allelically expressed genes, as well as other genes important for neurodevelopment, are also immediately upregulated upon PAE, suggesting that these early DNA methylation perturbations are thus highly susceptible to rapidly alter gene expression after PAE. DMRs in imprinted and protocadherin genes have been previously identified, both in the adult rodent brain prior-exposed to alcohol prenatally, and in cohorts of children diagnosed with fetal alcohol spectrum disorders (FASD). Our study thus strongly suggests that the DNA methylation profiles of key regulatory regions of these gene families are very quickly disturbed after the PAE and that these immediate altered regions could be persistently affected long after the stress. This strongly reinforces their potential as future biomarkers of PAE. In addition, binge-drinking-like PAE provokes immediate rewiring of the transcriptome with potentially dual consequences: 1) beneficial impacts that could support the recovery of cells from alcohol exposure, through slowing down of protein synthesis and energy-consuming respiratory pathways; 2) detrimental effects, through the inappropriate activation of critical pathways may directly perturb neurodevelopment.

**Ethical issues:** The breeding and treatments of wild type C57BL/6N mice, used for the experimental protocols described in this study have been approved by the Institutional Animal Care and Use Ethical Committee of the Paris Cité University (registration number CEEA-40). The project has been recorded under the following reference by the Ministère de l’Enseignement Supérieur et de la Recherche (#2016040414515579). All efforts were made to reduce stress and pain to animals.
