## Supplementary material for "Immediate perturbations of DNA methylation and transcriptome upon acute prenatal alcohol exposure in the mouse developing brain cortex": Suppl Table S7 data integration_DMR-RNA-Seq PAE DOCR DEG: Suppl Table S7 data integration_DMR-RNA-Seq PAE DOCR DEG.xlsx

### Sheet: Feuille 1
		mm10	mm10	mm10
annot_DMR.d.RNA.u14.15.DEG = Genes : - DMR: whose DNA-methylation is perturbed upon PAE - DEG down: are downregulated upon PAE - DEG up E14.E15 (ENCODE data): whose expression increased betweeen E14 and E15 in unstressed cortices	DMR_ID	DMR_chr	DMR_start.x	DMR_end.x	DEG_chr	DEG_start	DEG_end	DMR_DEG_overlap	chr_annot	start_annot	end_annot	strand	entrezgene_accession	gene_biotype	mgi_symbol	ENSEMBL_ID	Entrez_ID	overlap_annot_length	chr_mm9	start_mm9	end_mm9	CpG_nb	pvalue	qvalue	meth.diff	CGi_chr	CGi_start	CGi_end	CGi_name	CGi_length	CGi_cpgNum	CGi_overlap
	chr1;56957946;56958155	chr1	56957946	56958155	chr1	56793981	56978650	210	chr1	56793981	56978650	-	Satb2	protein_coding	Satb2	ENSMUSG00000038331	212712	209	chr1	57014790	57014999	5	0.0569154267646188	0.82103486782586	17.3076923076923	.	-1	-1	.	.	.	0
	chr11;96944901;96945167	chr11	96944901	96945167	chr11	96916270	96965060	267	chr11	96916270	96965060	#ERROR!	D030028A08Rik	lncRNA	D030028A08Rik	ENSMUSG00000078700	319371	266	chr11	96806215	96806481	5	0.0100407001046982	0.82103486782586	9.47214076246335	.	-1	-1	.	.	.	0
	chr12;116676364;116676707	chr12	116676364	116676707	chr12	116485720	117276849	344	chr12	116485720	117276849	#ERROR!	Ptprn2	protein_coding	Ptprn2	ENSMUSG00000056553	19276	343	chr12	117914837	117915180	5	0.00608950000158204	0.82103486782586	7.37179487179488	.	-1	-1	.	.	.	0
	chr12;3389549;3390028	chr12	3389549	3390028	chr12	3365132	3406494	480	chr12	3365132;3367248	3406494;3404066	#ERROR!	Kif3c;	protein_coding;lncRNA	Kif3c;Gm48512	ENSMUSG00000020668;ENSMUSG00000112308	16570;NA	479	chr12	3389549	3390028	5	0.0499845477425854	0.82103486782586	7.34430082256169	.	-1	-1	.	.	.	0
	chr15;72810096;72810197	chr15	72810096	72810197	chr15	72805600	72810324	102	chr15	72805600;72589620	72810324;73061204	-	Peg13;Trappc9	lncRNA;protein_coding	Peg13;Trappc9	ENSMUSG00000106847;ENSMUSG00000047921	353342;76510	101	chr15	72640526	72640627	6	0.00904794007150711	0.82103486782586	14.984331718537	chr15	72809537	72810123	CpG:_44	586	44	27
	chr18;65054799;65055289	chr18	65054799	65055289	chr18	64887705	65217828	491	chr18	64887705	65217828	#ERROR!	Nedd4l	protein_coding	Nedd4l	ENSMUSG00000024589	83814	490	chr18	65214453	65214943	5	0.0518426413307247	0.82103486782586	-16.4502164502164	.	-1	-1	.	.	.	0
	chr18;65125093;65125364	chr18	65125093	65125364	chr18	64887705	65217828	272	chr18	64887705	65217828	#ERROR!	Nedd4l	protein_coding	Nedd4l	ENSMUSG00000024589	83814	271	chr18	65284747	65285018	9	0.0421546872702085	0.812079131870488	23.2549019607843	.	-1	-1	.	.	.	0
	chr3;55451158;55451336	chr3	55451158	55451336	chr3	55242364	55539068	179	chr3	55242364	55539068	#ERROR!	Dclk1	protein_coding	Dclk1	ENSMUSG00000027797	13175	178	chr3	55255080	55255258	5	0.0397635886940748	0.82103486782586	16.4021164021164	.	-1	-1	.	.	.	0
	chr4;155625319;155625483	chr4	155625319	155625483	chr4	155624854	155649938	165	chr4	155614413;155624854	155645408;155649938	-;+	;Cdk11b	protein_coding	Gm10563;Cdk11b	ENSMUSG00000073682;ENSMUSG00000029062	NA;12537	164	chr4	154999428	154999592	5	0.0632014438264984	0.82103486782586	-16.1076787290379	.	-1	-1	.	.	.	0
	chr5;25059174;25059614	chr5	25059174	25059614	chr5	24862744	25100642	441	chr5	24862744	25100642	-	Prkag2	protein_coding	Prkag2	ENSMUSG00000028944	108099	440	chr5	24564992	24565432	6	0.0662950534214112	0.82103486782586	6.22774860728693	.	-1	-1	.	.	.	0
	chr7;31151806;31152252	chr7	31151806	31152252	chr7	31130127	31155896	447	chr7	31149528;31130127	31152707;31155896	#ERROR!	;Gramd1a	lncRNA;protein_coding	G630030J09Rik;Gramd1a	ENSMUSG00000097149;ENSMUSG00000001248	NA;52857	446	chr7	31936825	31937271	5	0.0148822062715984	0.82103486782586	11.0449735449735	.	-1	-1	.	.	.	0
	chr8;117450842;117451122	chr8	117450842	117451122	chr8	117257064	117459430	281	chr8	117257064	117459430	#ERROR!	Cmip	protein_coding	Cmip	ENSMUSG00000034390	74440	280	chr8	119974742	119975022	5	0.0256795055409391	0.82103486782586	17.7766393442623	.	-1	-1	.	.	.	0
	chr8;122018528;122018725	chr8	122018528	122018725	chr8	121949750	122029258	198	chr8	121949750;119910841	122029258;124345722	#ERROR!	Banp;	protein_coding	Banp;Gm20388	ENSMUSG00000025316;ENSMUSG00000092329	53325;NA	197	chr8	124542428	124542625	5	0.0206114878704055	0.82103486782586	12.3467230443975	.	-1	-1	.	.	.	0
annot_DMR.u.RNA.u14.15.DEG = Genes : - DMR: whose DNA-methylation is perturbed upon PAE - DEG up: are upregulated upon PAE - DEG up E14.E15 (ENCODE data): whose expression increased betweeen E14 and E15 in unstressed cortices	DMR_ID	DMR_chr	DMR_start.x	DMR_end.x	DEG_chr	DEG_start	DEG_end	DMR_DEG_overlap	chr_annot	start_annot	end_annot	strand	entrezgene_accession	gene_biotype	mgi_symbol	ENSEMBL_ID	Entrez_ID	overlap_annot_length	chr_mm9	start_mm9	end_mm9	CpG_nb	pvalue	qvalue	meth.diff	CGi_chr	CGi_start	CGi_end	CGi_name	CGi_length	CGi_cpgNum	CGi_overlap
	chr1;171360144;171360383	chr1	171360144	171360383	chr1	171358446	171360798	240	chr1	171358446	171360798	-	Klhdc9	protein_coding	Klhdc9	ENSMUSG00000045259	68874	239	chr1	173290275	173290514	7	0.033270223	0.821034868	-8.597603946	.	-1	-1	.	.	.	0
	chr10;111248243;111248611	chr10	111248243	111248611	chr10	111164752	111297249	369	chr10	111164752	111297249	#ERROR!	Osbpl8	protein_coding	Osbpl8	ENSMUSG00000020189	237542	368	chr10	110685299	110685667	5	0.039177777	0.821034868	5.681818182	.	-1	-1	.	.	.	0
	chr11;75540425;75540881	chr11	75540425	75540881	chr11	75531694	75577575	457	chr11	75531694	75577575	#ERROR!	Slc43a2	protein_coding	Slc43a2	ENSMUSG00000038178	215113	456	chr11	75353927	75354383	7	0.05868837	0.821034868	19.2863806	.	-1	-1	.	.	.	0
	chr11;75567306;75567771	chr11	75567306	75567771	chr11	75531694	75577575	466	chr11	75531694	75577575	#ERROR!	Slc43a2	protein_coding	Slc43a2	ENSMUSG00000038178	215113	465	chr11	75380808	75381273	5	0.032576042	0.821034868	14.14565826	.	-1	-1	.	.	.	0
	chr12;100966019;100966450	chr12	100966019	100966450	chr12	100911523	101029056	432	chr12	100911523	101029056	-	Ccdc88c	protein_coding	Ccdc88c	ENSMUSG00000021182	68339	431	chr12	102204229	102204660	5	0.01324938	0.821034868	12.06349206	.	-1	-1	.	.	.	0
	chr12;108698665;108698739	chr12	108698665	108698739	chr12	108678711	108702315	75	chr12	108678711	108702315	-	Degs2	protein_coding	Degs2	ENSMUSG00000021263	70059	74	chr12	109936875	109936949	5	0.03631799	0.821034868	18.33333333	.	-1	-1	.	.	.	0
	chr12;3235832;3236323	chr12	3235832	3236323	chr12	3235504	3250377	492	chr12	3235504	3250377	#ERROR!	Rab10os	lncRNA	Rab10os	ENSMUSG00000079179	74173	491	chr12	3235832	3236323	6	0.033492465	0.821034868	13.2629108	chr12	3235440	3235920	CpG:_55	480	55	88
	chr13;119462868;119462935	chr13	119462868	119462935	chr13	119462768	119486120	68	chr13	119462768	119486120	#ERROR!	4833420G17Rik	protein_coding	4833420G17Rik	ENSMUSG00000062822	67392	67	chr13	120251675	120251742	6	0.046884269	0.821034868	-4.444688323	chr13	119462635	119463119	CpG:_38	484	38	67
	chr13;59770980;59771103	chr13	59770980	59771103	chr13	59769497	59775407	124	chr13	59769497;59758935	59775407;59782245	#ERROR!		lncRNA;protein_coding	Etohd2;Gm49354	ENSMUSG00000089875;ENSMUSG00000114763	NA	123	chr13	59872341	59872464	5	0.037434179	0.821034868	14.77272727	.	-1	-1	.	.	.	0
	chr15;100923574;100923793	chr15	100923574	100923793	chr15	100869858	101045938	220	chr15	100869858	101045938	#ERROR!	Scn8a	protein_coding	Scn8a	ENSMUSG00000023033	20273	219	chr15	100754005	100754224	5	0.002630549	0.821034868	9.122807018	.	-1	-1	.	.	.	0
	chr18;46199639;46199978	chr18	46199639	46199978	chr18	46165300	46212607	340	chr18	46199021;46165300	46199731;46212607	#ERROR!	;Trim36	TEC;protein_coding	1700018A14Rik;Trim36	ENSMUSG00000103616;ENSMUSG00000033949	NA;28105	92;339	chr18	46359293	46359632	5	0.007446889	0.821034868	-9.172521468	.	-1	-1	.	.	.	0
	chr2;174297476;174297552	chr2	174297476	174297552	chr2	174284320	174346744	77	chr2	174284320	174346744	#ERROR!	Gnas	protein_coding	Gnas	ENSMUSG00000027523	14683	76	chr2	174122977	174123053	8	0.007890455	0.606582095	21.75082264	chr2	174297262	174297532	CpG:_25	270	25	56
	chr2;35558260;35558624	chr2	35558260	35558624	chr2	35558266	35730994	359	chr2	35549538;35558266	35558702;35730994	-;+	Gm13446;Dab2ip	lncRNA;protein_coding	Gm13446;Dab2ip	ENSMUSG00000086555;ENSMUSG00000026883	100042194;69601	364;358	chr2	35413780	35414144	6	0.006588678	0.821034868	-16.19475942	.	-1	-1	.	.	.	0
	chr3;17795277;17795459	chr3	17795277	17795459	chr3	17789921	17808970	183	chr3	17789921	17808970	#ERROR!	Mir124-2hg	lncRNA	Mir124-2hg	ENSMUSG00000100252	70441	182	chr3	17695277	17695459	5	0.019945808	0.821034868	-13.67654085	.	-1	-1	.	.	.	0
	chr3;86850833;86851066	chr3	86850833	86851066	chr3	86786151	86920852	234	chr3	86786151	86920852	-	Dclk2	protein_coding	Dclk2	ENSMUSG00000028078	70762	233	chr3	86654755	86654988	6	0.046982033	0.821034868	14.80345741	.	-1	-1	.	.	.	0
	chr4;82498104;82498602	chr4	82498104	82498602	chr4	82290173	82705750	499	chr4	82290173	82705750	-	Nfib	protein_coding	Nfib	ENSMUSG00000008575	18028	498	chr4	82144008	82144506	5	0.052717225	0.821034868	-10.48259494	.	-1	-1	.	.	.	0
	chr4;82543014;82543260	chr4	82543014	82543260	chr4	82290173	82705750	247	chr4	82508016;82290173	82547292;82705750	#ERROR!	Gm11266;Nfib	lncRNA;protein_coding	Gm11266;Nfib	ENSMUSG00000087413;ENSMUSG00000008575	102635783;18028	246	chr4	82188918	82189164	5	0.051679572	0.821034868	14.78592163	.	-1	-1	.	.	.	0
	chr5;131767693;131767948	chr5	131767693	131767948	chr5	131437333	132543344	256	chr5	131437333	132543344	-		protein_coding	Auts2	ENSMUSG00000029673	NA	255	chr5	132243563	132243818	6	0.03320606	0.782261031	-22.47739766	.	-1	-1	.	.	.	0
	chr5;131794674;131795146	chr5	131794674	131795146	chr5	131437333	132543344	473	chr5	131437333	132543344	-		protein_coding	Auts2	ENSMUSG00000029673	NA	472	chr5	132270544	132271016	5	0.048637081	0.821034868	-4	.	-1	-1	.	.	.	0
	chr6;144056941;144057379	chr6	144056941	144057379	chr6	143828425	144781977	439	chr6	143828425	144781977	-	Sox5	protein_coding	Sox5	ENSMUSG00000041540	20678	438	chr6	144005461	144005899	5	0.05976575	0.821034868	2.857142857	.	-1	-1	.	.	.	0
	chr7;130215036;130215323	chr7	130215036	130215323	chr7	130162451	133123350	288	chr7	130162451	133123350	-	Fgfr2	protein_coding	Fgfr2	ENSMUSG00000030849	14183	287	chr7	137358550	137358837	5	0.03110423	0.821034868	8.240437158	.	-1	-1	.	.	.	0
	chr7;13043569;13043759	chr7	13043569	13043759	chr7	13042303	13054764	191	chr7	13042303	13054764	-	Mzf1	protein_coding	Mzf1	ENSMUSG00000030380	109889	190	chr7	13628918	13629108	7	0.048129663	0.821034868	-4.819277108	chr7	13043322	13044478	CpG:_123	1156	123	190
	chr7;36700821;36701314	chr7	36700821	36701314	chr7	36698118	36773553	494	chr7	36698118	36773553	#ERROR!	Tshz3	protein_coding	Tshz3	ENSMUSG00000021217	243931	493	chr7	37485840	37486333	5	0.040677592	0.821034868	14.24219345	.	-1	-1	.	.	.	0
	chr8;28661345;28661562	chr8	28661345	28661562	chr8	28646717	29219636	218	chr8	28646717	29219636	-	Unc5d	protein_coding	Unc5d	ENSMUSG00000063626	210801	217	chr8	29771817	29772034	7	0.006633301	0.821034868	15.80246914	.	-1	-1	.	.	.	0
annot_DMR.d.RNA.u14.15.DOCR = Genes : - DMR: whose DNA-methylation is perturbed upon PAE - DEG down: are downregulated upon PAE - DOCR up E14.E15 (ENCODE data): that localize in a region that gain chromatin accessibility between E14.5 and E15.5 qu'à E14.5, in unstressed cortices	DMR_ID	DMR_chr	DMR_start.x	DMR_end.x	DEG_chr	DEG_start	DEG_end	DMR_DEG_overlap	chr_annot	start_annot	end_annot	strand	entrezgene_accession	gene_biotype	mgi_symbol	ENSEMBL_ID	Entrez_ID	overlap_annot_length	chr_mm9	start_mm9	end_mm9	CpG_nb	pvalue	qvalue	meth.diff	CGi_chr	CGi_start	CGi_end	CGi_name	CGi_length	CGi_cpgNum	CGi_overlap
	chr1;83345670;83345792	chr1	83345670	83345792	chr1	83254139	83408200	123	chr1	83254139	83408200	-	Sphkap	protein_coding	Sphkap	ENSMUSG00000026163	77629	122	chr1	83342245	83342367	5	0.035290741	0.821034868	10.13702778	.	-1	-1	.	.	.	0
	chr10;83182707;83182813	chr10	83182707	83182813	chr10	82985498	83195900	107	chr10	82985498	83195900	#ERROR!	Chst11	protein_coding	Chst11	ENSMUSG00000034612	58250	106	chr10	82645452	82645558	5	0.062425178	0.821034868	-8.796992481	.	-1	-1	.	.	.	0
	chr11;30114676;30115030	chr11	30114676	30115030	chr11	30099395	30268175	355	chr11	30099395	30268175	-	Sptbn1	protein_coding	Sptbn1	ENSMUSG00000020315	20742	354	chr11	30014676	30015030	5	0.026678642	0.821034868	7.787174066	.	-1	-1	.	.	.	0
	chr12;116676364;116676707	chr12	116676364	116676707	chr12	116485720	117276849	344	chr12	116485720	117276849	#ERROR!	Ptprn2	protein_coding	Ptprn2	ENSMUSG00000056553	19276	343	chr12	117914837	117915180	5	0.0060895	0.821034868	7.371794872	.	-1	-1	.	.	.	0
	chr17;50641357;50641748	chr17	50641357	50641748	chr17	50509403	50688484	392	chr17	50509403	50688484	#ERROR!	Plcl2	protein_coding	Plcl2	ENSMUSG00000038910	224860	391	chr17	50780682	50781073	5	0.027762869	0.821034868	13.77726751	.	-1	-1	.	.	.	0
	chr18;12782846;12783096	chr18	12782846	12783096	chr18	12755314	12941841	251	chr18	12755314	12941841	-	Osbpl1a	protein_coding	Osbpl1a	ENSMUSG00000044252	64291	250	chr18	12941355	12941605	5	0.069534262	0.821034868	-6.120612061	.	-1	-1	.	.	.	0
	chr18;23885054;23885296	chr18	23885054	23885296	chr18	23752333	23893861	243	chr18	23752333	23893861	#ERROR!	Mapre2	protein_coding	Mapre2	ENSMUSG00000024277	212307	242	chr18	24043555	24043797	8	0.025093838	0.821034868	16.22874953	.	-1	-1	.	.	.	0
	chr19;57112995;57113127	chr19	57112995	57113127	chr19	57032733	57314919	133	chr19	57032733	57314919	-	Ablim1	protein_coding	Ablim1	ENSMUSG00000025085	226251	132	chr19	57187485	57187617	5	0.055337616	0.821034868	11.42643764	.	-1	-1	.	.	.	0
	chr3;55451158;55451336	chr3	55451158	55451336	chr3	55242364	55539068	179	chr3	55242364	55539068	#ERROR!	Dclk1	protein_coding	Dclk1	ENSMUSG00000027797	13175	178	chr3	55255080	55255258	5	0.039763589	0.821034868	16.4021164	.	-1	-1	.	.	.	0
	chr9;110070490;110070784	chr9	110070490	110070784	chr9	109931460	110083955	295	chr9	109931460	110083955	#ERROR!	Map4	protein_coding	Map4	ENSMUSG00000032479	17758	294	chr9	109972994	109973288	6	0.011517753	0.820607579	12.17267922	.	-1	-1	.	.	.	0
annot_DMR.u.RNA.u14.15.DOCR = Genes : - DMR: whose DNA-methylation is perturbed upon PAE - DEG up: are upregulated upon PAE - DOCR up E14.E15 : that localize in a region that gain chromatin accessibility between E14.5 and E15.5 qu'à E14.5, in unstressed cortices	DMR_ID	DMR_chr	DMR_start.x	DMR_end.x	DEG_chr	DEG_start	DEG_end	DMR_DEG_overlap	chr_annot	start_annot	end_annot	strand	entrezgene_accession	gene_biotype	mgi_symbol	ENSEMBL_ID	Entrez_ID	overlap_annot_length	chr_mm9	start_mm9	end_mm9	CpG_nb	pvalue	qvalue	meth.diff	CGi_chr	CGi_start	CGi_end	CGi_name	CGi_length	CGi_cpgNum	CGi_overlap
	chr3;86850833;86851066	chr3	86850833	86851066	chr3	86786151	86920852	234	chr3	86786151	86920852	-	Dclk2	protein_coding	Dclk2	ENSMUSG00000028078	70762	233	chr3	86654755	86654988	6	0.046982033	0.821034868	14.80345741	.	-1	-1	.	.	.	0
	chr6;87187138;87187332	chr6	87187138	87187332	chr6	87133853	87335821	195	chr6	87133853	87335821	-	Antxr1	protein_coding	Antxr1	ENSMUSG00000033420	69538	194	chr6	87137132	87137326	5	0.037661521	0.821034868	-14.46755961	.	-1	-1	.	.	.	0
	chr7;130215036;130215323	chr7	130215036	130215323	chr7	130162451	133123350	288	chr7	130162451	133123350	-	Fgfr2	protein_coding	Fgfr2	ENSMUSG00000030849	14183	287	chr7	137358550	137358837	5	0.03110423	0.821034868	8.240437158	.	-1	-1	.	.	.	0
	chr8;28661345;28661562	chr8	28661345	28661562	chr8	28646717	29219636	218	chr8	28646717	29219636	-	Unc5d	protein_coding	Unc5d	ENSMUSG00000063626	210801	217	chr8	29771817	29772034	7	0.006633301	0.821034868	15.80246914	.	-1	-1	.	.	.	0
annot_DMR.u.RNA.u15.16.DEG = Genes : - DMR: whose DNA-methylation is perturbed upon PAE -DEG up: are upregulated upon PAE -DEG up E15.E16: are upregulated between 15.5 and E16.5, in unstressed cortices	DMR_ID	DMR_chr	DMR_start.x	DMR_end.x	DEG_chr	DEG_start	DEG_end	DMR_DEG_overlap	chr_annot	start_annot	end_annot	strand	entrezgene_accession	gene_biotype	mgi_symbol	ENSEMBL_ID	Entrez_ID	overlap_annot_length	chr_mm9	start_mm9	end_mm9	CpG_nb	pvalue	qvalue	meth.diff	CGi_chr	CGi_start	CGi_end	CGi_name	CGi_length	CGi_cpgNum	CGi_overlap
	chr7;36700821;36701314	chr7	36700821	36701314	chr7	36698118	36773553	494	chr7	36698118	36773553	#ERROR!	Tshz3	protein_coding	Tshz3	ENSMUSG00000021217	243931	493	chr7	37485840	37486333	5	0.040677592	0.821034868	14.24219345	.	-1	-1	.	.	.	0
annot_DMR.d.RNA.u15.16.DEG = Genes : - DMR: whose DNA-methylation is perturbed upon PAE - DEG down: are downregulated upon PAE - DEG up E15.E16 : are upregulated between 15.5 and E16.5, in unstressed cortices	DMR_ID	DMR_chr	DMR_start.x	DMR_end.x	DEG_chr	DEG_start	DEG_end	DMR_DEG_overlap	chr_annot	start_annot	end_annot	strand	entrezgene_accession	gene_biotype	mgi_symbol	ENSEMBL_ID	Entrez_ID	overlap_annot_length	chr_mm9	start_mm9	end_mm9	CpG_nb	pvalue	qvalue	meth.diff	CGi_chr	CGi_start	CGi_end	CGi_name	CGi_length	CGi_cpgNum	CGi_overlap
	chr1;56957946;56958155	chr1	56957946	56958155	chr1	56793981	56978650	210	chr1	56793981	56978650	-	Satb2	protein_coding	Satb2	ENSMUSG00000038331	212712	209	chr1	57014790	57014999	5	0.056915427	0.821034868	17.30769231	.	-1	-1	.	.	.	0
	chr1;83345670;83345792	chr1	83345670	83345792	chr1	83254139	83408200	123	chr1	83254139	83408200	-	Sphkap	protein_coding	Sphkap	ENSMUSG00000026163	77629	122	chr1	83342245	83342367	5	0.035290741	0.821034868	10.13702778	.	-1	-1	.	.	.	0
	chr18;23885054;23885296	chr18	23885054	23885296	chr18	23752333	23893861	243	chr18	23752333	23893861	#ERROR!	Mapre2	protein_coding	Mapre2	ENSMUSG00000024277	212307	242	chr18	24043555	24043797	8	0.025093838	0.821034868	16.22874953	.	-1	-1	.	.	.	0
	chr19;57112995;57113127	chr19	57112995	57113127	chr19	57032733	57314919	133	chr19	57032733	57314919	-	Ablim1	protein_coding	Ablim1	ENSMUSG00000025085	226251	132	chr19	57187485	57187617	5	0.055337616	0.821034868	11.42643764	.	-1	-1	.	.	.	0
			DMR432	DEG down après PAE	DEG up après PAE	DEG up E14.E15	DOCR up E14.E15	DEG up E15.E16		Biblio-lien neurodev - brain function	Biblio-lien FAS - PAE	Biblio-methylation de l'ADN sur régulation de l'expression de ce gène?	Biblio-methyl. de l'ADN sur régulation de l'expression de ce gène?	autres remarques
Gènes présents dans au moins 4 listes		Satb2	X	X		X		X						Satb2 : déjà sélectionné pr analyse RT-qPCR
		Ptprn2	X	X		X	X			https://www.genecards.org/cgi-bin/carddisp.pl?gene=PTPRN2 (GeneCard)	PMID: 20053520, Effects of moderate drinking during pregnancy on placental gene expression.		PMID: 31681403, Epigenetic Delay in the Neurodevelopmental Trajectory of DNA Methylation States in Autism Spectrum Disorders	Bon gène cible
		Dclk1	X	X		X	X
		Dclk2	X		X	X	X			Mouse studies show that the DCX gene, another family member, and this gene share function in the establishment of hippocampal organization and that their absence results in a severe epileptic phenotype and lethality, as described in human patients with lissencephaly.	https://www.sciencedaily.com/releases/2019/04/190402124314.htm Study reveals genes associated with heavy drinking and alcoholism.The researchers identified 13 independent genetic variants associated with alcohol consumption, eight of which had not been previously reported, including VRK2, DCLK2			not found
		Fgfr2	X		X	X	X			PMID: 20410112, Fgfr2 Is Required for the Development of the Medial Prefrontal Cortex and Its Connections with Limbic Circuits	PMID: 17961254, Computational selection and prioritization of candidate genes for fetal alcohol syndrome		not found
		Tshz3	X		X	X		X		PMID: 27668656, TSHZ3 deletion causes an autism syndrome and defects in cortical projection neurons	Hippocampal epigenetic changes in a mouse model of Fetal Alcohol Spectrum Disorders		Hippocampal epigenetic changes in a mouse model of Fetal Alcohol Spectrum Disorders	Nb NCBI gene : pas très exprimé !
		Unc5d	X		X	X	X			PMID: 21216843, Laminar and areal expression of unc5d and its role in cortical cell survival	Not found	Not found	Not found
		Sphkap	X	X			X	X
		Mapre2	X	X			X	X						Mapre2 : déjà sélectionné pr analyse RT-qPCR
		Ablim1	X	X			X	X		-Uniprot (human) : Has been suggested to play a role in axon guidance. -ds notre preprint PAE : GO:0022008 neurogenesis ; GO:0007399 nervous system development ; GO:0030182 neuron differentiation...	-PMID: 20053520 - Rat : Microarray analysis of placental gene expression : DEG après alcool		-doi: 10.1002/jcb.29584. Epub 2019 Dec 30. : Gestational diabetes mellitus (GDM) - By comparing the DEGs, DMGs and hub genes in the coexpression network, we identified five hypermethylated, lowly expressed genes (ABLIM1, GRHL1, HLA-F, NDRG1, and SASH1). Moreover, the expression levels of ABLIM1, GRHL1, HLA-F, NDRG1, and SASH11 in the GDM patients and healthy controls were validated by a real-time…	Ablim1 = Actin-binding LIM protein 1
			DMR432	DEG down après PAE	DEG up après PAE	DEG up E14.E15	DOCR up E14.E15	DEG up E15.E16
Cas particuliers		Slc43a2	X (x2)		X	X
		Auts2	X (x2)		X	X

### Sheet: README
	Projet "Alcool - Méthylome"
	Liste de gènes d'intérêt car :
	-Gènes présentant une DMR432
	-Gènes up/down régulés après PAE (analyse n°1 AD Sartools --> 2210 DEG down ; 2598 DEG up)
	-Gènes ayant une chromatine + ouverte à E15.5 comparé à E14.5 OU Gènes uprégulés entre E14.5 et E15.5 OU Gènes uprégulés entre E15.5 et E16.5 (DOCR / DEG - données ENCODE sur cortex NON stressé)
