## Supplementary material for "Immediate perturbations of DNA methylation and transcriptome upon acute prenatal alcohol exposure in the mouse developing brain cortex": Suppl. Table S10 Gene list of selected GSEA GOs: Suppl. Table S10 Gene list of selected GSEA GOs.xlsx

### Sheet: Feuil1
Gene list of selected GO
GOBP_MITOCHONDRIAL_TRANSLATION	GOBP_NADH_DEHYDROGENASE_COMPLEX	GOBP_NEGATIVE_REGULATION_OF_BMP	GOBP_RIBOSOME_BIOGENESIS	GOBP_RRNA_PROCESSING	GOMF_LIGASE_ACTIVITY_FORMING_CA	GOMF_TRANSFORMING_GROWTH_FACTOR	GOMF_TRNA_BINDING	GOCC_PRC1_COMPLEX
Aurkaip1	Ndufb7	Skor1	Cinp	Ppan	Wars2	Vasn	Nat10	Cbx7
Mrps24	Ndufa11	Tmprss6	Ppan	Rcl1	Dars1	Tgfbr3	Sars2	Pcgf5
Mrpl55	Acad9	Fbn1	Rcl1	Wdr18	Sars2	Tgfbr3l	Mtres1	Pcgf6
Mrps17	Ndufs3	Chrdl2	Wdr18	Gar1	Dars2	Acvr2b	Iars1	Bmi1
Qrsl1	Ndufa3	Smad6	Gar1	Rps21	Iars1	Wfikkn1	Elp5	Pcgf2
Gfm1	Dmac1	Chrd	Rps21	Rps7	Tars2	Wfikkn2	Xpo5	Phc3
Mrpl37	Ndufs1	Tob1	Gnl3l	Pdcd11	Eprs1	Ltbp3	Dus2	Cbx2
Mtif3	Ndufs2	Notch1	Rps7	Rsl1d1	Lrrc47	Tgfbr1	Thumpd3	Cbx6
Mrpl20	Ndufaf6	Wnt5a	Pdcd11	Rpl7l1	Tars3	Tgfb3	Yrdc	Phc2
Trmt10c	Ndufs7	Nanog	Rps23	Pop4	Yars2	Cd109	Trmt10b	Samd11
Mrpl35	Bcs1l	Skil	Rsl1d1	Esf1	Cars1	Ltbp4	Trmt10c
Mrps14	Ndufc1	Nog	Rpl7l1	Mterf4	Farsa		Rpl6
Mrpl54	Ndufb6	Sorl1	Pop4	Rpl35a	Aars2		Eef1a1
Mrpl15	Ndufs4	Vwc2	Esf1	Npm1	Kars1		Eefsec
Mrps23	Ndufaf7	Tcf7l2	Ipo9	Ddx54	Nars1		Slfn2
Mrpl34	Ndufab1-ps	Tmem53	Noc4l	Rps17	Sars1		Eif2s3x
Mrps12	Tmem126b	Ctdspl2	Mterf4	Pelp1	Rars1		Aimp1
Lrpprc	mt-Nd4	Fzd1	Rpl6	Ngdn	Yars1		Tyw5
Mrpl22	Ndufb5	Gpr155	Rpl35a	Exosc2	Aars1		Trmt1l
Mrpl49	Ndufs8	Hjv	Npm1	Rps25	Farsb		Ctu1
Mrpl47	Ndufaf4	Dkk1	Nup88	Utp11	Gars1		Mettl1
Fastkd2	Ndufb10	Lrp2	Ddx54	Drosha	Lars2		Yars2
Ngrn	Ndufa1	Sfrp1	Rrn3	Rps24	Wars1		Hsd17b10
Mrpl3	Ndufs6	Htra1	Rps17	Nop53	Tars1		Cars1
Mrps2	Ndufa5	Twsg1	Zfp622	Pwp1	Ears2		Farsa
Mrpl39	Ndufb1	Sostdc1	Pelp1	Wdr12	Hars1		Aars2
Mrpl38	Lyrm2	Lemd3	Ngdn	Wdr75			Elp3
Mrpl12	Ndufa13		Exosc2	Las1l			Kars1
Mrpl50	Ndufb11		Rps25	Nhp2			Rpusd4
Yars2	Ndufa10		Rpsa	Wdr3			Nsun2
Mrpl28	Ndufa12		Utp11	Wdr46			Sars1
Mrps26	Ndufa9		Drosha	Nop9			Ssb
Mrpl11	Ndufb8		Rps24	Tsr2			Rars1
Mrpl44	Ndufb2		Nop53	Utp14b			Mrps27
Mrps5	Ndufa8		Pwp1	Pes1			Dtd1
Aars2	Ndufaf1		Wdr12	Slx9			Yars1
Mrps30	Ndufb3		Wdr75	Nsa2			Aars1
Mrpl21	Ndufs5		Ddx28	Exosc7			Ctu2
Cdk5rap1	Ndufaf2		Las1l	Wdr43			Pus1
Rpusd4	Ndufaf5		Nhp2	Nol7			Eif5b
Mrpl18			Wdr3	Dcaf13			Ears2
Mrps18c			Wdr46	Dimt1			Slfn8
Mrps35			Lsg1	Ncl
Mrpl42			Aatf	Utp25
Mrps22			Nop9	Abt1
Mrpl1			Tsr2	Utp20
Mrps18a			Rpl38	Lsm6
Mrpl57			Fastkd2	Snu13
Mrps33			Utp14b	Pin4
Mrps27			Gnl2	Wdr55
C1qbp			Mybbp1a	Mrm2
Mrpl51			Pes1	Fcf1
Mrps7			Slx9	Gtf2h5
Mrps28			Ngrn	Rpl7
Mrps21			Nsa2	Gtpbp4
Mrps15			Exosc7	Rpl11
Mrpl32			Wdr43	Bud23
Mrpl41			Nol7	Fbl
Dap3			Dcaf13	Rpl14
Coa3			Mrps2	Utp3
Mrpl48			Dimt1	Ddx51
Mrpl52			Ncl	Mrpl44
Gars1			Utp25	Rexo4
Lars2			Abt1	Pa2g4
Rcc1l			Ran	Utp23
Uqcc2			Utp20	Wdr74
Tufm			Lsm6	Exosc10
Mrpl36			Snu13	Tbl3
Mtrf1l			Pin4	Isg20
Mrps18b			Wdr55	Nol6
Mrps6			Mrm2	Rpp25
Mrpl45			mt-Rnr2	Rpusd4
Mrpl46			Fcf1	Sart1
Mrps25			Gtf2h5	Utp6
Chchd1			Rpl7	Ddx27
Mrpl19			Gtpbp4	Nop14
Taco1			Rpl11	Mettl15
Ears2			Bud23	Srfbp1
Hars1			Fbl	Eri3
			Rpl14	Utp18
			Utp3	Rrp1
			Ddx51	Frg1
			Urb2	Trmt112
			Mrpl44	Rpf1
			Rpl10	Ddx21
			Rexo4	Nol11
			Pa2g4	Kri1
			Utp23	Nol9
			Wdr74	Ftsj3
			Exosc10	Brix1
			Tbl3	Rrp7a
			Isg20	Npm3
			Rps9	Urb1
			Nle1	Krr1
			Nol6	Dhx37
			Rpp25	Nol8
			Rps3a1	Pwp2
			Rpusd4	Tsr1
			Sart1	Ddx56
			Noc2l	Rrp8
			Nop56	Ddx10
			Nop58	Nop2
			Utp6	Wdr36
			Ddx27	Ebna1bp2
			Nop14	Mrm1
			Mettl15	Nol10
			Ipo4	Mak16
			Srfbp1	Rpf2
			Eri3	Shq1
			Utp18	Lyar
			Noa1	Ddx18
			Rrp1	Heatr1
			Gtf3a	Ybey
			Rps19bp1	Rpp38
			C1qbp	Exosc9
			Frg1	Fbll1
			Nip7	Rrs1
			Trmt112	Mettl18
			Rpf1	Mrto4
			Ddx21	Rrp9
			Nol11	Rrp15
			Mrps7	Mphosph10
			Kri1	Bop1
			Pak1ip1	Rpp40
			Nol9	Znhit6
			Abce1	Mrm3
			Ftsj3	Rrp36
			Brix1	Pop7
			Rpl23a	Nifk
			Rrp7a	Bysl
			Dnttip2	Rrp12
			Npm3	Mettl16
			Urb1
			Efl1
			Krr1
			Dhx37
			Nop16
			Nol8
			Pwp2
			Tsr1
			Ddx56
			Rrp8
			Ddx10
			Pno1
			Nop2
			Wdr36
			Ebna1bp2
			Riox1
			Dhx29
			Mrm1
			Nol10
			Eif5b
			Glul
			Mak16
			Rpf2
			Shq1
			Lyar
			Ddx18
			Heatr1
			Ybey
			Eral1
			Rpp38
			Exosc9
			Fbll1
			Rrs1
			Mettl18
			Surf6
			Mrto4
			Mdn1
			Rrp9
			Rrp15
			Mphosph10
			mt-Rnr1
			Ltv1
			Bop1
			Rpp40
			Znhit6
			Mrm3
			Rrp36
			Pop7
			Nifk
			Grwd1
			Bysl
			Rrp12
			Afg2a
			Mettl16
